# Machine-assisted systematic review and meta-analysis of citrus flavonoids in streptozotocin-induced painful diabetic neuropathy

**DOI:** 10.64898/2026.09.27.750067

**Authors:** Shreya Jindal, Jayashrii Muthaiyan, Sean Smith, Nadia Soliman, Gillian L. Currie

**Affiliations:** University of Edinburgh; University College London

## Abstract

**Background:** Neuropathic pain is a common and debilitating condition with persistently poor translation from preclinical research to effective clinical therapies. Preclinical systematic reviews and meta-analyses (SRMAs) can provide more robust estimates of intervention effects and help identify sources of bias and heterogeneity, but their use is limited by the time and effort required to synthesise rapidly expanding literatures.

Automation may help overcome these barriers.

**Methods:** We developed Neuropathic Pain - Systematic Online Living Evidence Summaries (NP-SOLES), a machine-assisted approach used in this study to support systematic identification of animal studies relevant to neuropathic pain. Using NP-SOLES, we conducted a pilot systematic review and meta-analysis of controlled animal studies assessing the effects of citrus flavonoids on thermal and mechanical pain-related outcomes in streptozotocin-induced models of painful diabetic neuropathy.

**Results:** In this pilot application, machine-assisted evidence synthesis supported reduced manual screening burden, illustrating the potential of such approaches to facilitate timely preclinical SRMAs. Fourteen studies met inclusion criteria for meta-analysis on thermal pain-related outcomes. Pooled estimates suggested a reduction in thermal pain-related behaviours following flavonoid treatment; however, substantial heterogeneity and widespread methodological limitations were observed. Nine studies were eligible for qualitative analysis on mechanical pain-related outcomes, which showed an overall reduction in pain-related behaviours following treatment but had similar methodological limitations. Reporting of key measures to reduce risk of bias, including randomisation and blinding, were consistently poor, and subgroup analyses were constrained by sparse data.

**Conclusions:** Available evidence from preclinical animal studies suggests a potential analgesic effect of citrus flavonoids on thermal and mechanical pain-related outcomes in diabetic neuropathy models, but confidence in this estimate is limited by significant risks of bias. More rigorously designed and transparently reported preclinical studies are required before clinical translation can be justified.
