## Supplementary material for "Machine-assisted systematic review and meta-analysis of citrus flavonoids in streptozotocin-induced painful diabetic neuropathy": Thermal outcomes summary

### Sheet: Summary
	Title	Corresponding Author Institution Country	Animal	Strain	Sex	Age	STZ dose	Route of STZ	Modelling contol	Cohort Label	Flavonoid	Intervention Control	Timing of Administration of Intervention post STZ induction (in days)	Duration of treatment (weeks)	No. of doses	Route of admin	Number of animals per group		TreatmentLabels		Thermal tests	Time of Outcome Assessment (weeks)	Outcome measure	Random Allocation	Allocation Concealment	Blinding	Sample size calculation	Animals excluded from analysis	Pre-registration	Comment on transferablity to clinical findings	Animal welfare compliance	Negative Conflict of Interest	Limitations	Animal Husbandry ->		No. of animals per cage	Environmental enrichment	Light cycle	Habituation time
https://syrf.org.uk/projects/rHfyNfawB0eAUI77Y-zuSA==/stage/1mu_jlTXK0OGM8qwXRXmBg==/review/m1i2TpyGhEGeryLKDoBESg==	Naringin attenuates the diabetic neuropathy in stz-induced type 2 diabetic wistar rats	India, Israel	Rat	Wistar Albino	Male	Adult	35	i.p.	None given	Naive control	Naringin	None given	35	4	28	Oral	6		None given		Acetone drop;Hot plate;Tail immersion	4, 4, 4	Time (Acotone drop and tail immersion), Frequency (Hot plate)	No	No	No	No	No	No	No	Yes	Yes	No			4	No	12:12:00
										Diabetic control				4	28		6		None given		Acetone drop;Hot plate;Tail immersion
										Diabetes + Naringin (10mg/kg)				4	28		6		Naringin (10 mg/kg)		Acetone drop;Hot plate;Tail immersion
										Diabetes + Naringin (20mg/kg)				4	28		6		Naringin (20 mg/kg)		Acetone drop;Hot plate;Tail immersion
										Diabetes + Naringin (40mg/kg)				4	28		6		Naringin (40 mg/kg)		Acetone drop;Hot plate;Tail immersion
https://syrf.org.uk/projects/rHfyNfawB0eAUI77Y-zuSA==/stage/1mu_jlTXK0OGM8qwXRXmBg==/review/N0kVMEHXYE-dGmAq_fQXgw==	Role of naringenin in protection against diabetic hyperalgesia and tactile allodynia in male wistar rats	Iran	Rat	Wistar-Kyoto	Male		50	i.p.	Saline	Diabetes + Naringenin (20 mg/kg)	Naringenin	Saline	3	8	56	Oral gavage	7		Naringenin (20 mg/kg)		Tail-flick	8	Time	No	No	No	No	No	No	No	Yes	Yes	No				No	12:12:00
										Diabetes + Naringenin (50 mg/kg)				8	56		7		Naringenin (50 mg/kg)		Tail-flick
										Diabetes + Naringenin (100 mg/kg)				8	56		7		Naringenin (100 mg/kg)		Tail-flick
										Diabetic control				8	56		7		Saline		Tail-flick
										Naive control				8	56		7		Saline		Tail-flick
https://syrf.org.uk/projects/rHfyNfawB0eAUI77Y-zuSA==/stage/1mu_jlTXK0OGM8qwXRXmBg==/review/rKKF5sJYCUe6v1Tslq0qTw==	Ameliorative potential of rutin in combination with nimesulide in stz model of diabetic neuropathy: targeting nrf2/ho-1/nf-kb and cox signalling pathway	India	Rat	Wistar-Kyoto	Male		55	i.p.	Citrate buffer	Diabetes + Rutin (100mg/kg)	Rutin	None given	2	8	53	i.p.	10		Diabetes + Rutin (100mg/kg)		Cold plate;Hot plate	8, 8	Time	No	No	Yes	No	No	No	No	Yes	Yes	No				No	12:12:00	Mentioned
										Diabetes + Rutin (200mg/kg)				8	53		10		Diabetes + Rutin (200mg/kg)		Cold plate;Hot plate
										Diabetes control				8	53		10		None given		Cold plate;Hot plate
										Naive control				8	53		10		None given		Cold plate;Hot plate
https://syrf.org.uk/projects/rHfyNfawB0eAUI77Y-zuSA==/stage/1mu_jlTXK0OGM8qwXRXmBg==/review/h94wbEcsI0CpcKVsTtyqPA==	Effect of hesperidin on sciatic nerve damage in stz-induced diabetic neuropathy: modulation of trpm2 channel	Turkey	Rat	Wistar Albino	Not mentioned	Adult	45	i.p.	None given	Naive control	Hesperedin	None given	3	2	14	i.g.	7		None given		Hot plate;Tail immersion (warm water)	2, 2	Time	No	No	No	No	No	No	No	Yes	Yes	No				No	12:12:00
										Diabetic control				2	14		7		None given		Hot plate;Tail immersion (warm water)
										Diabetes + Hesperidin (100mg/kg)				2	14		7		Hesperidin (100 mg/kg)		Hot plate;Tail immersion (warm water)
https://syrf.org.uk/projects/rHfyNfawB0eAUI77Y-zuSA==/stage/1mu_jlTXK0OGM8qwXRXmBg==/review/8BgcCdka30ODyUdpsR21GA==	Quercetin a bioflavonoid attenuates thermal hyperalgesia in a mouse model of diabetic neuropathic pain	India	Mouse	Albino Laka	Male		200	i.p.	Citrate buffer	Diabetes + Quercetin (50 mg/kg)	Quercetin	0.5% sodium carboxy methylcellulose	28	N/A	1	Oral	5		Quercetin (50 mg/kg)		Tail-immersion (warm water)	N/A	Time	Yes	No	Yes	No	No	No	No	Yes	No	No				No	12:12:00
										Diabetes + Quercetin (100 mg/kg)				N/A	1		5		Quercetin (100 mg/kg)		Tail-immersion (warm water)
										Diabetic control				N/A	1		5		Vehicle		Tail-immersion (warm water)
										Naive control				N/A	1		5		Vehicle		Tail-immersion (warm water)
https://syrf.org.uk/projects/rHfyNfawB0eAUI77Y-zuSA==/stage/1mu_jlTXK0OGM8qwXRXmBg==/review/12GOBUMmqk-rQIgGVYXjSQ==	Quercetin attenuates thermal hyperalgesia and cold allodynia in STZ-induced diabetic rats	India	Rat	Sprague Dawley	Male		45	i.v.	Citrate buffer	Naive control	Quercetin	0.5% carboxy methyl cellulose	28	4	28	Oral	6		0.5% carboxy methyl cellulose		Tail immersion (warm water);Tail immersion (cold water);Hot plate	4, 3, 3	Time	Yes	No	No	No	No	No	No	Yes	No	No				No	12:12:00	Mentioned
										Diabetes control				4	28		6		0.5% carboxy methyl cellulose		Tail immersion (warm water);Tail immersion (cold water);Hot plate
										Diabetes + Quercetin (10mg/kg)				4	28		6		Quercetin (10 mg/kg)		Tail immersion (warm water);Tail immersion (cold water);Hot plate
https://syrf.org.uk/projects/rHfyNfawB0eAUI77Y-zuSA==/stage/1mu_jlTXK0OGM8qwXRXmBg==/review/bmh-GrwG0kCx3pyAk8rP-w==	The effect of the flavonoid quercetin on pain sensation in diabetic rats	Iran	Rat	Wistar Albino	Male		60	i.p.	Saline	Naive control	Quercetin	Cremophor	7	6	42	i.p.	8		Cremphor		Tail immersion (warm water)	6	Time	Yes	No	No	No	No	No	No	Yes	No	Yes				No	12:12:00
										Diabetes control				6	42		8		Cremphor		Tail immersion (warm water)
										Diabetes + Quercetin (10mg/kg)				6	42		8		Quercetin (10 mg/kg)		Tail immersion (warm water)
https://syrf.org.uk/projects/rHfyNfawB0eAUI77Y-zuSA==/stage/1mu_jlTXK0OGM8qwXRXmBg==/review/F6_JfHBiU0aYArLHnM9Wlg==	Neuroprotective effect of naringin by modulation of endogenous biomarkers in streptozotocin induced painful diabetic neuropathy.	India	Rat	Wistar-Kyoto	Male	Adult	55	i.p.	Citrate buffer	Naive control	Naringin	Double distilled water	28	4	28	Oral gavage	8		Double distilled water		Tail immersion (warm water)	4	Time	Yes	No	No	No	Yes	No	No	Yes	Yes	No				No	12:12:00
										Diabetic control				4	28		8		Double distilled water		Tail immersion (warm water)
										Diabetes + Naringin (20mg/kg)				4	28		8		Naringin (20 mg/kg)		Tail immersion (warm water)
										Diabetes + Naringin (40mg/kg)				4	28		8		Naringin (40 mg/kg)		Tail immersion (warm water)
										Diabetes + Naringin (80mg/kg)				4	28		8		Naringin (80 mg/kg)		Tail immersion (warm water)
https://syrf.org.uk/projects/rHfyNfawB0eAUI77Y-zuSA==/stage/1mu_jlTXK0OGM8qwXRXmBg==/review/N0kVMEHXYE-dGmAq_fQXgw==	Protective effect of diosmin against diabetic neuropathy in experimental rats.	India	Rat	Sprague Dawley	Male		35	i.p.	Citrate buffer	Diabetes + Diosmin (50mg/kg)	Diosmin	2% acacia	30	4	28	Oral gavage	6		Diosmin (50mg/kg)		Hot plate ;Tail immersion	4, 4	Time	Yes	No	No	No	No	No	No	Yes	Yes	No			1	No	12:12:00	7
										Diabetes + Diosmin (100mg/kg)				4	28		6		Diosmin (100mg/kg)		Hot plate ;Tail immersion
										Naive control				4	28		6		2% acacia		Hot plate ;Tail immersion
										Diabetic control				4	28		6		2% acacia		Hot plate ;Tail immersion
https://syrf.org.uk/projects/rHfyNfawB0eAUI77Y-zuSA==/stage/1mu_jlTXK0OGM8qwXRXmBg==/review/9ImzeqaLCk-B-Lwgq0FWvg==	Ameliorative effects quercetin against impaired motor nerve function, inflammatory mediators and apoptosis in neonatal streptozotocin-induced diabetic neuropathy in rats	India	Rat	Wistar-Kyoto	Both		90	i.p.	acetate buffer	Naive control	Quercetin	CMC 5%	42	8	56	Oral	6		CMC 5%		Hargreaves';Tail immersion (warm water)	8, 8	Time	Yes	No	Yes	No	No	No	No	Yes	Yes	No				No	12:12:00
										Diabetic control				8	56		6		CMC 5%		Hargreaves';Tail immersion (warm water)
										Diabetes + Quercetin (10mg/kg)				8	56		6		Quercetin (10 mg/kg)		Hargreaves';Tail immersion (warm water)
										Diabetes + Quercetin (20mg/kg)				8	56		6		Quercetin (20 mg/kg)		Hargreaves';Tail immersion (warm water)
										Diabetes + Quercetin (40mg/kg)				8	56		6		Quercetin (40 mg/kg)		Hargreaves';Tail immersion (warm water)
https://syrf.org.uk/projects/rHfyNfawB0eAUI77Y-zuSA==/stage/1mu_jlTXK0OGM8qwXRXmBg==/review/9ImzeqaLCk-B-Lwgq0FWvg==	Naringenin neutralises oxidative stress and nerve growth factor discrepancy in experimental diabetic neuropathy	Saudi Arabia	Rat	Wistar Albino	Male		60	i.p.	Citrate buffer	Naive control	Naringenin	Vehicle	14	5	35	Oral gavage	6		Vehicle		Tail flick	5	Time	Yes	No	No	No	No	No	No	Yes	Yes	No				No	12:12:00
										Diabetic control				5	35		6		Vehicle		Tail flick
										Diabetes + Naringenin (25mg/kg)				5	35		6		Naringenin (25 mg/kg)		Tail flick
										Diabetes + Naringenin (50mg/kg)				5	35		6		Naringenin (50 mg/kg)		Tail flick
https://syrf.org.uk/projects/rHfyNfawB0eAUI77Y-zuSA==/stage/1mu_jlTXK0OGM8qwXRXmBg==/review/BHp4GNuZ6kizyfxX4zMhGg==	Hesperidin, a flavanoglycone attenuates experimental diabetic neuropathy via modulation of cellular and biochemical marker to improve nerve functions	India	Rat	Sprague Dawley		Adult	55	i.p.	Citrate buffer	Naive control	Hesperidin	Double distilled water	28	4	28	Oral gavage	8		Double distilled water		Hargreaves';Tail immersion (warm water)	4, 4	Time	No	No	No	No	Yes	No	No	Yes	Yes	No				No	12:12:00
										Diabetes control				4	28		8		Double distilled water		Hargreaves';Tail immersion (warm water)
										Diabetes + Hesperidin (25mg/kg)				4	28		8		Hesperidin (25 mg/kg)		Hargreaves';Tail immersion (warm water)
										Diabetes + Hesperidin (50mg/kg)				4	28		8		Hesperidin (50 mg/kg)		Hargreaves';Tail immersion (warm water)
										Diabetes + Hesperidin (100mg/kg)				4	28		8		Hesperidin (100 mg/kg)		Hargreaves';Tail immersion (warm water)
https://syrf.org.uk/projects/rHfyNfawB0eAUI77Y-zuSA==/stage/1mu_jlTXK0OGM8qwXRXmBg==/review/pdOTdavAD0KtLsQ5niMAuQ==	Naringenin ameliorates diabetic neuropathic pain by modulation of oxidative-nitrosative stress, cytokines and mmp-9 levels	India	Rat	Wistar-Kyoto			45	i.p.	Citrate buffer	Naive control	Naringenin		28	4	28	Oral	6		Double distilled water		Tail immersion (warm water);Hot plate	4, 4	Time	Yes	No	No	No	No	No	No	Yes	Yes	No				No	12:12:00	Mentioned
										Diabetes control				4	28		6		None given		Tail immersion (warm water);Hot plate
										Diabetes + Naringenin (25mg/kg)				4	28		6		Naringenin (25 mg/kg)		Tail immersion (warm water);Hot plate
										Diabetes + Naringenin (50mg/kg)				4	28		6		Naringenin (50 mg/kg)		Tail immersion (warm water);Hot plate
										Diabetes + Naringenin (100mg/kg)				4	28		6		Naringenin (100 mg/kg)		Tail immersion (warm water);Hot plate
https://syrf.org.uk/projects/rHfyNfawB0eAUI77Y-zuSA==/stage/1mu_jlTXK0OGM8qwXRXmBg==/review/1QXF7vXqoEqpsXmSreZvVA==	Luteolin improves the impaired nerve functions in diabetic neuropathy: behavioral and biochemical evidences.	China	Rat	Sprague Dawley	Male	Adult	55	i.p.	Saline	Naive control	Luteolin	Saline	28	3	21		10		Saline		Hargreaves';Cold plate	3, 3	Time	Yes	No	No	No	No	No	No	Yes	Yes	No				No
										Diabetic control				3	21		10		Saline		Hargreaves';Cold plate
										Diabetes + Luteolin (50mg/kg)				3	21		10		Luteolin (50 mg/kg)		Hargreaves';Cold plate
										Diabetes + Luteolin (100mg/kg)				3	21		10		Luteolin (100 mg/kg)		Hargreaves';Cold plate
										Diabetes + Luteolin (200mg/kg)				3	21		10		Luteolin (200 mg/kg)		Hargreaves';Cold plate
